# Conserved Evolutionary Response to Whole Genome Duplication in Angiosperms Revealed Using High Resolution Gene Expression Profiling

**DOI:** 10.1101/2024.09.12.612700

**Authors:** J. Luis Leal, Eva Hodková, Anja Billhardt, D. Magnus Eklund, Gustaf Granath, Pilar Herrera Egoavil, Jun Chen, Pascal Milesi, Jarkko Salojärvi, Martin Lascoux

**Affiliations:** Plant Ecology and Evolution, Department of Ecology and Genetics, Uppsala University, Norbyvägen 18D, 75236 Uppsala, Sweden; Department of Ecology, Faculty of Environmental Sciences, Czech University of Life Sciences Prague, Kamýcká 129, 16500 Prague, Czech Republic; Physiology and Environmental Toxicology, Department of Organismal Biology, Uppsala University, Norbyvägen 18A, 75236 Uppsala, Sweden; College of Life Sciences, Zhejiang University, Zhejiang, 310058, Hangzhou, China; Science for Life Laboratory (SciLifeLab), Uppsala University, Uppsala, Sweden; School of Biological Sciences, Nanyang Technological University, 60 Nanyang Drive, Singapore 637551, Singapore; Organismal and Evolutionary Biology Research Program, Faculty of Biological and Environmental Sciences, and Viikki Plant Science Centre, University of Helsinki, P.O. Box 65 (Viikinkaari 1), 00014 Helsinki, Finland

**Author notes:** Correspondence should be sent to: Plant Ecology and Evolution, Department of Ecology and Genetics, Uppsala University, Norbyvägen 18D, 75236 Uppsala, Sweden.

## Abstract

Autopolyploidy, the result of genome duplication within a single species, is widespread among plant lineages and believed to have played a major role in angiosperm evolution and diversification. Whole genome duplication often triggers significant morphological and ecological changes in autopolyploids vis-a-vis their diploid progenitors, which are induced by subtle changes in gene expression patterns, often of a stochastic nature. Recent results have nonetheless identified specific changes in meiotic, metabolic, and defense response pathways that seem to be commonly shared among autopolyploid species, hinting at convergent evolution. Notably, a set of 12 core meiotic genes, including several genes involved in meiotic crossover formation, has been found to undergo strong selective pressure in the aftermath of autopolyploidization. For the most part these findings have been based on the study of *Arabidopsis arenosa* and *A. lyrata* autotetraploids and the question has remained as to whether the evolutionary forces shaping the establishment and evolution of autopolyploidy in the Arabidopsis model system extend more broadly across angiosperms, an area where our knowledge is still limited. In order to address these questions, we conducted a comparative transcriptome analysis of *Betula pubescens*, a highly introgressed autotetraploid, and its diploid sister species, *B. pendula*, two birch species belonging to the Fagales order that diverged from Brassicales 120-140 Mya. Our results reveal significant changes in the expression patterns of *B. pubescens* in genes involved in secondary metabolic processes and the regulation of stress response to pathogens, in agreement with results obtained in other autopolyploid plant complexes. Allele-specific expression analysis identified 16 meiotic genes in *B. pubescens* with constrained expression patterns, strongly favoring alleles introgressed from *B. humilis* or *B. nana*, a set that includes 8 meiotic genes − *ASY1*, *ASY3*, *PDS5B*, *PRD3*, *SYN1*, *SMC3, SHOC1* and *SCC4* − previously found to be under selection in Arabidopsis autopolyploids. These results provide support to the hypothesis that whole genome duplication triggers similar genomic responses across flowering plants, and that the evolutionary path available to autopolyploids for regaining meiotic stability is highly conserved and dependent on a small group of core meiotic genes.
