## Supplementary_Materials_2_to_6 for "Conserved Evolutionary Response to Whole Genome Duplication in Angiosperms Revealed Using High Resolution Gene Expression Profiling": Supplementary_Materials_5.xlsx

### Sheet: Sample_info
Sample ID	Species	Ploidy	Tissue	Watering	Temperature	Ecotype	Replicate	EMBL-EBI Accessions
HDL4Sa	B. pubescens	4X	Leaf	Drought	28C	South	1
HDL4Sb	B. pubescens	4X	Leaf	Drought	28C	South	2
HDL4Sc	B. pubescens	4X	Leaf	Drought	28C	South	3
HDL4Na	B. pubescens	4X	Leaf	Drought	28C	North	1
HDL4Nb	B. pubescens	4X	Leaf	Drought	28C	North	2
HDL4Nc	B. pubescens	4X	Leaf	Drought	28C	North	3
HDL4Ca	B. pubescens	4X	Leaf	Drought	28C	Central	1
HDL4Cb	B. pubescens	4X	Leaf	Drought	28C	Central	2
HDL4Cc	B. pubescens	4X	Leaf	Drought	28C	Central	3
MDL4Sa	B. pubescens	4X	Leaf	Drought	20C	South	1
MDL4Sb	B. pubescens	4X	Leaf	Drought	20C	South	2
MDL4Sc	B. pubescens	4X	Leaf	Drought	20C	South	3
MDL4Na	B. pubescens	4X	Leaf	Drought	20C	North	1
MDL4Nb	B. pubescens	4X	Leaf	Drought	20C	North	2
MDL4Nc	B. pubescens	4X	Leaf	Drought	20C	North	3
MDL4Ca	B. pubescens	4X	Leaf	Drought	20C	Central	1
MDL4Cb	B. pubescens	4X	Leaf	Drought	20C	Central	2
MDL4Cc	B. pubescens	4X	Leaf	Drought	20C	Central	3
HWL4Sa	B. pubescens	4X	Leaf	Watered	28C	South	1
HWL4Sb	B. pubescens	4X	Leaf	Watered	28C	South	2
HWL4Sc	B. pubescens	4X	Leaf	Watered	28C	South	3
HWL4Na	B. pubescens	4X	Leaf	Watered	28C	North	1
HWL4Nb	B. pubescens	4X	Leaf	Watered	28C	North	2
HWL4Nc	B. pubescens	4X	Leaf	Watered	28C	North	3
HWL4Ca	B. pubescens	4X	Leaf	Watered	28C	Central	1
HWL4Cb	B. pubescens	4X	Leaf	Watered	28C	Central	2
HWL4Cc	B. pubescens	4X	Leaf	Watered	28C	Central	3
MWL4Sa	B. pubescens	4X	Leaf	Watered	20C	South	1
MWL4Sc	B. pubescens	4X	Leaf	Watered	20C	South	2
MWL4Sd	B. pubescens	4X	Leaf	Watered	20C	South	3
MWL4Na	B. pubescens	4X	Leaf	Watered	20C	North	1
MWL4Nb	B. pubescens	4X	Leaf	Watered	20C	North	2
MWL4Nc	B. pubescens	4X	Leaf	Watered	20C	North	3
MWL4Ca	B. pubescens	4X	Leaf	Watered	20C	Central	1
MWL4Cb	B. pubescens	4X	Leaf	Watered	20C	Central	2
MWL4Cc	B. pubescens	4X	Leaf	Watered	20C	Central	3
HDR4Sb	B. pubescens	4X	Root	Drought	28C	South	1
HDR4Sc	B. pubescens	4X	Root	Drought	28C	South	2
HDR4Se	B. pubescens	4X	Root	Drought	28C	South	3
HDR4Nb	B. pubescens	4X	Root	Drought	28C	North	1
HDR4Nc	B. pubescens	4X	Root	Drought	28C	North	2
HDR4Nd	B. pubescens	4X	Root	Drought	28C	North	3
HDR4Ca	B. pubescens	4X	Root	Drought	28C	Central	1
HDR4Cc	B. pubescens	4X	Root	Drought	28C	Central	2
HDR4Cd	B. pubescens	4X	Root	Drought	28C	Central	3
MDR4Sa	B. pubescens	4X	Root	Drought	20C	South	1
MDR4Sb	B. pubescens	4X	Root	Drought	20C	South	2
MDR4Sc	B. pubescens	4X	Root	Drought	20C	South	3
MDR4Na	B. pubescens	4X	Root	Drought	20C	North	1
MDR4Nc	B. pubescens	4X	Root	Drought	20C	North	2
MDR4Ne	B. pubescens	4X	Root	Drought	20C	North	3
MDR4Ca	B. pubescens	4X	Root	Drought	20C	Central	1
MDR4Cb	B. pubescens	4X	Root	Drought	20C	Central	2
MDR4Cc	B. pubescens	4X	Root	Drought	20C	Central	3
HWR4Sa	B. pubescens	4X	Root	Watered	28C	South	1
HWR4Sb	B. pubescens	4X	Root	Watered	28C	South	2
HWR4Sc	B. pubescens	4X	Root	Watered	28C	South	3
HWR4Na	B. pubescens	4X	Root	Watered	28C	North	1
HWR4Nb	B. pubescens	4X	Root	Watered	28C	North	2
HWR4Nc	B. pubescens	4X	Root	Watered	28C	North	3
HWR4Cb	B. pubescens	4X	Root	Watered	28C	Central	1
HWR4Cc	B. pubescens	4X	Root	Watered	28C	Central	2
HWR4Cd	B. pubescens	4X	Root	Watered	28C	Central	3
MWR4Sa	B. pubescens	4X	Root	Watered	20C	South	1
MWR4Sb	B. pubescens	4X	Root	Watered	20C	South	2
MWR4Sc	B. pubescens	4X	Root	Watered	20C	South	3
MWR4Nb	B. pubescens	4X	Root	Watered	20C	North	1
MWR4Nc	B. pubescens	4X	Root	Watered	20C	North	2
MWR4Ne	B. pubescens	4X	Root	Watered	20C	North	3
MWR4Ca	B. pubescens	4X	Root	Watered	20C	Central	1
MWR4Cb	B. pubescens	4X	Root	Watered	20C	Central	2
MWR4Cc	B. pubescens	4X	Root	Watered	20C	Central	3
HDL2Sa	B. pendula	2X	Leaf	Drought	28C	South	1
HDL2Sb	B. pendula	2X	Leaf	Drought	28C	South	2
HDL2Sc	B. pendula	2X	Leaf	Drought	28C	South	3
HDL2Na	B. pendula	2X	Leaf	Drought	28C	North	1
HDL2Nb	B. pendula	2X	Leaf	Drought	28C	North	2
HDL2Nc	B. pendula	2X	Leaf	Drought	28C	North	3
HDL2Ca	B. pendula	2X	Leaf	Drought	28C	Central	1
HDL2Cb	B. pendula	2X	Leaf	Drought	28C	Central	2
HDL2Cc	B. pendula	2X	Leaf	Drought	28C	Central	3
MDL2Sa	B. pendula	2X	Leaf	Drought	20C	South	1
MDL2Sb	B. pendula	2X	Leaf	Drought	20C	South	2
MDL2Sc	B. pendula	2X	Leaf	Drought	20C	South	3
MDL2Na	B. pendula	2X	Leaf	Drought	20C	North	1
MDL2Nb	B. pendula	2X	Leaf	Drought	20C	North	2
MDL2Nc	B. pendula	2X	Leaf	Drought	20C	North	3
MDL2Ca	B. pendula	2X	Leaf	Drought	20C	Central	1
MDL2Cb	B. pendula	2X	Leaf	Drought	20C	Central	2
MDL2Cc	B. pendula	2X	Leaf	Drought	20C	Central	3
HWL2Sa	B. pendula	2X	Leaf	Watered	28C	South	1
HWL2Sb	B. pendula	2X	Leaf	Watered	28C	South	2
HWL2Se	B. pendula	2X	Leaf	Watered	28C	South	3
HWL2Na	B. pendula	2X	Leaf	Watered	28C	North	1
HWL2Nb	B. pendula	2X	Leaf	Watered	28C	North	2
HWL2Nc	B. pendula	2X	Leaf	Watered	28C	North	3
HWL2Ca	B. pendula	2X	Leaf	Watered	28C	Central	1
HWL2Cb	B. pendula	2X	Leaf	Watered	28C	Central	2
HWL2Cc	B. pendula	2X	Leaf	Watered	28C	Central	3
MWL2Sa	B. pendula	2X	Leaf	Watered	20C	South	1
MWL2Sb	B. pendula	2X	Leaf	Watered	20C	South	2
MWL2Sc	B. pendula	2X	Leaf	Watered	20C	South	3
MWL2Na	B. pendula	2X	Leaf	Watered	20C	North	1
MWL2Nb	B. pendula	2X	Leaf	Watered	20C	North	2
MWL2Nc	B. pendula	2X	Leaf	Watered	20C	North	3
MWL2Ca	B. pendula	2X	Leaf	Watered	20C	Central	1
MWL2Cb	B. pendula	2X	Leaf	Watered	20C	Central	2
MWL2Cc	B. pendula	2X	Leaf	Watered	20C	Central	3
HDR2Sa	B. pendula	2X	Root	Drought	28C	South	1
HDR2Sb	B. pendula	2X	Root	Drought	28C	South	2
HDR2Sd	B. pendula	2X	Root	Drought	28C	South	3
HDR2Na	B. pendula	2X	Root	Drought	28C	North	1
HDR2Nb	B. pendula	2X	Root	Drought	28C	North	2
HDR2Nc	B. pendula	2X	Root	Drought	28C	North	3
HDR2Ca	B. pendula	2X	Root	Drought	28C	Central	1
HDR2Cb	B. pendula	2X	Root	Drought	28C	Central	2
HDR2Cc	B. pendula	2X	Root	Drought	28C	Central	3
MDR2Sa	B. pendula	2X	Root	Drought	20C	South	1
MDR2Sb	B. pendula	2X	Root	Drought	20C	South	2
MDR2Sc	B. pendula	2X	Root	Drought	20C	South	3
MDR2Na	B. pendula	2X	Root	Drought	20C	North	1
MDR2Nb	B. pendula	2X	Root	Drought	20C	North	2
MDR2Nc	B. pendula	2X	Root	Drought	20C	North	3
MDR2Ca	B. pendula	2X	Root	Drought	20C	Central	1
MDR2Cb	B. pendula	2X	Root	Drought	20C	Central	2
MDR2Cc	B. pendula	2X	Root	Drought	20C	Central	3
HWR2Sa	B. pendula	2X	Root	Watered	28C	South	1
HWR2Sc	B. pendula	2X	Root	Watered	28C	South	2
HWR2Sd	B. pendula	2X	Root	Watered	28C	South	3
HWR2Na	B. pendula	2X	Root	Watered	28C	North	1
HWR2Nb	B. pendula	2X	Root	Watered	28C	North	2
HWR2Nd	B. pendula	2X	Root	Watered	28C	North	3
HWR2Ca	B. pendula	2X	Root	Watered	28C	Central	1
HWR2Cb	B. pendula	2X	Root	Watered	28C	Central	2
HWR2Cc	B. pendula	2X	Root	Watered	28C	Central	3
MWR2Sa	B. pendula	2X	Root	Watered	20C	South	1
MWR2Sb	B. pendula	2X	Root	Watered	20C	South	2
MWR2Sc	B. pendula	2X	Root	Watered	20C	South	3
MWR2Na	B. pendula	2X	Root	Watered	20C	North	1
MWR2Nb	B. pendula	2X	Root	Watered	20C	North	2
MWR2Nc	B. pendula	2X	Root	Watered	20C	North	3
MWR2Ca	B. pendula	2X	Root	Watered	20C	Central	1
MWR2Cb	B. pendula	2X	Root	Watered	20C	Central	2
MWR2Cc	B. pendula	2X	Root	Watered	20C	Central	3
