## Supplementary_Materials_2_to_6 for "Conserved Evolutionary Response to Whole Genome Duplication in Angiosperms Revealed Using High Resolution Gene Expression Profiling": Supplementary_Materials_6.xlsx

### Sheet: 1
		Library ID		A: ploidy analysis				B: genomic composition analysis									Species ID
				Allelic Counts				(polarizing sequence: B. pendula)
				Allelic frequency at max(counts)	kurtosis	Ploidy		component
								pendula	platyphylla	pend/platy	populifolia	nana	occidentalis	humilis	lenta
Mean (per species)	B. pubescens			0.740694	-0.53075	tetraploid		0.0467309	0.0795913	0.0385012	0.0672505	0.170579	0.0453543	0.131723	0.0526547
	2X B. pendula			0.49	0.256138	diploid		0.312981	0.150151	0.0882485	0.0684608	0.0478403	0.0265557	0.0173868	0.0129107
		SK-2383-HDL4Ca-019_S111_L002		0.74	-0.532741	tetraploid		0.0474845	0.0795856	0.0389294	0.0681265	0.165293	0.0451299	0.13021	0.0539989		B. pubescens
		SK-2383-HDL4Cb-114_S98_L002		0.74	-0.577053	tetraploid		0.0526357	0.0809539	0.0407907	0.0725604	0.157593	0.0469093	0.130687	0.0527926		B. pubescens
		SK-2383-HDL4Cc-021_S84_L002		0.74	-0.55796	tetraploid		0.0453747	0.0822703	0.0371247	0.069437	0.15545	0.0419372	0.137728	0.056451		B. pubescens
		SK-2383-HDL4Na-113_S141_L002		0.74	-0.615065	tetraploid		0.0423792	0.0678235	0.0355385	0.0646534	0.219821	0.0432969	0.11062	0.0447985		B. pubescens
		SK-2383-HDL4Nb-290_S135_L002		0.74	-0.532799	tetraploid		0.0394821	0.0733355	0.0324059	0.0669025	0.216951	0.0433419	0.113943	0.0500161		B. pubescens
		SK-2383-HDL4Nc-024_S118_L002		0.74	-0.596651	tetraploid		0.0424951	0.0701754	0.0300975	0.0625341	0.213645	0.0436647	0.119922	0.0470955		B. pubescens
		SK-2383-HDL4Sa-016_S35_L001		0.74	-0.548217	tetraploid		0.051839	0.0812018	0.0420766	0.0658393	0.147344	0.0463145	0.146511	0.0544877		B. pubescens
		SK-2383-HDL4Sb-017_S57_L001		0.74	-0.546759	tetraploid		0.0553776	0.0813872	0.0442084	0.0679528	0.138796	0.0427244	0.134109	0.0552214		B. pubescens
		SK-2383-HDL4Sc-018_S22_L001		0.74	-0.588969	tetraploid		0.0597426	0.0818425	0.047195	0.0686473	0.137618	0.0462236	0.12588	0.0548045		B. pubescens
		SK-2383-HDR4Ca-146_S42_L001		0.74	-0.526924	tetraploid		0.0486577	0.0812233	0.0401922	0.0667328	0.159167	0.0435479	0.130262	0.0514033		B. pubescens
		SK-2383-HDR4Cc-125_S55_L001		0.74	-0.516144	tetraploid		0.0430851	0.0818322	0.0349974	0.0666863	0.157415	0.0447026	0.139843	0.056687		B. pubescens
		SK-2383-HDR4Cd-153_concatenated		0.74	-0.491565	tetraploid		0.0490404	0.0850179	0.0414508	0.0672116	0.15493	0.0464862	0.137342	0.0519594		B. pubescens
		SK-2383-HDR4Nb-250_S50_L001		0.74	-0.549039	tetraploid		0.0447216	0.0740329	0.0344745	0.0652951	0.203908	0.0438478	0.110732	0.0463897		B. pubescens
		SK-2383-HDR4Nc-196_S39_L001		0.74	-0.540832	tetraploid		0.0368166	0.069077	0.0296149	0.0626102	0.216711	0.0471046	0.12669	0.0497501		B. pubescens
		SK-2383-HDR4Nd-152_S85_L002		0.74	-0.516303	tetraploid		0.040363	0.0700266	0.0304014	0.0630165	0.218639	0.0436098	0.123672	0.0515053		B. pubescens
		SK-2383-HDR4Sb-120_S54_L001		0.74	-0.525066	tetraploid		0.0564752	0.0835143	0.0456895	0.0677852	0.13969	0.0418695	0.137443	0.0539285		B. pubescens
		SK-2383-HDR4Sc-284_S144_L002		0.74	-0.522892	tetraploid		0.0553128	0.0858201	0.0433913	0.0676046	0.144095	0.0468715	0.135431	0.0544983		B. pubescens
		SK-2383-HDR4Se-286_concatenated		0.74	-0.504426	tetraploid		0.0514674	0.086071	0.0392758	0.0690612	0.14462	0.0478172	0.139217	0.0558476		B. pubescens
		SK-2383-HWL4Ca-213_S24_L001		0.74	-0.507743	tetraploid		0.0491665	0.0833461	0.0426671	0.0740174	0.159428	0.0413672	0.126319	0.0514605		B. pubescens
		SK-2383-HWL4Cb-214_S136_L002		0.74	-0.504547	tetraploid		0.0524596	0.0798333	0.0380781	0.0672496	0.156316	0.042082	0.129841	0.0549926		B. pubescens
		SK-2383-HWL4Cc-220_S129_L002		0.74	-0.483049	tetraploid		0.0482056	0.0828011	0.0430353	0.0685067	0.157999	0.0463047	0.126673	0.0516271		B. pubescens
		SK-2383-HWL4Na-037_S71_L001		0.74	-0.599755	tetraploid		0.0409361	0.0698231	0.0301228	0.0648799	0.213872	0.0472696	0.124585	0.0471924		B. pubescens
		SK-2383-HWL4Nb-226_S72_L001		0.74	-0.545365	tetraploid		0.0453524	0.0768079	0.0342848	0.0626612	0.196472	0.0454356	0.120496	0.0470999		B. pubescens
		SK-2383-HWL4Nc-212_S56_L001		0.74	-0.612995	tetraploid		0.0367607	0.0716758	0.0277628	0.0684457	0.231946	0.0460663	0.119819	0.0499885		B. pubescens
		SK-2383-HWL4Sa-215_S112_L002		0.74	-0.597057	tetraploid		0.0562321	0.0827581	0.0431242	0.0704258	0.144575	0.0438998	0.134879	0.0554564		B. pubescens
		SK-2383-HWL4Sb-221_S86_L002		0.74	-0.473032	tetraploid		0.0513938	0.0822752	0.0441806	0.0698775	0.138027	0.0438049	0.137877	0.0557517		B. pubescens
		SK-2383-HWL4Sc-222_S114_L002		0.74	-0.497886	tetraploid		0.0491176	0.0833088	0.0413235	0.0693382	0.144265	0.0465441	0.145441	0.0543382		B. pubescens
		SK-2383-HWR4Cb-136_S77_L002		0.74	-0.478859	tetraploid		0.0400823	0.0829313	0.0329881	0.0664728	0.166785	0.0456867	0.142239	0.0590948		B. pubescens
		SK-2383-HWR4Cc-137_S44_L001		0.74	-0.424014	tetraploid		0.0468692	0.0834138	0.0415212	0.0686325	0.161554	0.0462007	0.131026	0.0530342		B. pubescens
		SK-2383-HWR4Cd-RT14_S26_L001		0.74	-0.49787	tetraploid		0.0441929	0.0836277	0.041958	0.0711556	0.154783	0.0487348	0.139283	0.0548627		B. pubescens
		SK-2383-HWR4Na-129_S80_L002		0.74	-0.527572	tetraploid		0.0374371	0.0707144	0.0275852	0.0637087	0.224257	0.0479457	0.129315	0.0507188		B. pubescens
		SK-2383-HWR4Nb-130_S10_L001		0.74	-0.49883	tetraploid		0.0372986	0.0733466	0.0303833	0.0645185	0.209299	0.046421	0.126315	0.0497315		B. pubescens
		SK-2383-HWR4Nc-241_S65_L001		0.74	-0.567907	tetraploid		0.037092	0.0699555	0.027003	0.0667656	0.229006	0.0481454	0.123739	0.0480712		B. pubescens
		SK-2383-HWR4Sa-141_S15_L001		0.74	-0.507376	tetraploid		0.0550363	0.0809093	0.0429223	0.0656547	0.142825	0.0438196	0.138264	0.0528677		B. pubescens
		SK-2383-HWR4Sb-142_S38_L001		0.76	-0.459697	tetraploid		0.0457022	0.0844293	0.0411974	0.0696796	0.143573	0.0448303	0.143646	0.0575456		B. pubescens
		SK-2383-HWR4Sc-143_S58_L001		0.74	-0.469032	tetraploid		0.0513127	0.0858703	0.0424863	0.0655247	0.139951	0.0465255	0.142195	0.0523599		B. pubescens
		SK-2383-MDL4Ca-079_S30_L001		0.74	-0.55002	tetraploid		0.0465387	0.0847642	0.0408671	0.0698469	0.162924	0.0459172	0.126797	0.0556289		B. pubescens
		SK-2383-MDL4Cb-201_concatenated		0.74	-0.514792	tetraploid		0.0501531	0.0826187	0.0424962	0.0662328	0.154671	0.0457887	0.128943	0.0538285		B. pubescens
		SK-2383-MDL4Cc-115_S51_L001		0.74	-0.538335	tetraploid		0.0516608	0.084877	0.0435963	0.0701852	0.151868	0.0478282	0.124641	0.0527787		B. pubescens
		SK-2383-MDL4Na-046_concatenated		0.74	-0.544459	tetraploid		0.043485	0.0714949	0.0370628	0.066156	0.198236	0.048437	0.121712	0.0517642		B. pubescens
		SK-2383-MDL4Nb-078_S92_L002		0.74	-0.566552	tetraploid		0.0372357	0.0694146	0.0308765	0.0634386	0.227551	0.0465829	0.118909	0.0491879		B. pubescens
		SK-2383-MDL4Nc-094_S75_L002		0.74	-0.589704	tetraploid		0.041113	0.0732375	0.0311083	0.0707363	0.211505	0.0458027	0.119978	0.0496326		B. pubescens
		SK-2383-MDL4Sa-202_S97_L002		0.74	-0.531497	tetraploid		0.048362	0.0815647	0.0435554	0.0690675	0.146935	0.0439252	0.143311	0.0530208		B. pubescens
		SK-2383-MDL4Sb-081_S100_L002		0.74	-0.561076	tetraploid		0.0542576	0.0821549	0.0445742	0.0689364	0.14087	0.0420381	0.138411	0.0559484		B. pubescens
		SK-2383-MDL4Sc-082_S49_L001		0.74	-0.580892	tetraploid		0.0544554	0.0863496	0.047963	0.0667911	0.135855	0.0478007	0.136991	0.0512092		B. pubescens
		SK-2383-MDR4Ca-185_S117_L002		0.74	-0.535448	tetraploid		0.0468247	0.0849429	0.0378256	0.0689933	0.165203	0.0479953	0.134109	0.0555312		B. pubescens
		SK-2383-MDR4Cb-260_S27_L001		0.74	-0.490236	tetraploid		0.0462495	0.0846221	0.039312	0.0661945	0.159633	0.0461049	0.136869	0.0559329		B. pubescens
		SK-2383-MDR4Cc-187_concatenated		0.74	-0.519125	tetraploid		0.0470883	0.0819249	0.0424386	0.064359	0.158314	0.0487859	0.133663	0.0530666		B. pubescens
		SK-2383-MDR4Na-197_S93_L002		0.74	-0.512097	tetraploid		0.0397317	0.0737137	0.0335397	0.0671532	0.202418	0.0450391	0.129736	0.0519682		B. pubescens
		SK-2383-MDR4Nc-275_S91_L002		0.77	-0.536523	tetraploid		0.0337843	0.0717645	0.0303118	0.0659047	0.205382	0.0475295	0.129277	0.051002		B. pubescens
		SK-2383-MDR4Ne-274_S115_L002		0.74	-0.514587	tetraploid		0.0361199	0.0708477	0.0328962	0.0648399	0.208513	0.0459374	0.127555	0.0503334		B. pubescens
		SK-2383-MDR4Sa-191_S40_L001		0.74	-0.514285	tetraploid		0.0474098	0.084228	0.0414295	0.0711867	0.147705	0.0461849	0.146985	0.0550472		B. pubescens
		SK-2383-MDR4Sb-192_S67_L001		0.74	-0.543228	tetraploid		0.0527564	0.0817279	0.0435685	0.0689093	0.144487	0.0443094	0.135373	0.0530528		B. pubescens
		SK-2383-MDR4Sc-193_S139_L002		0.74	-0.555362	tetraploid		0.054726	0.0846675	0.0458744	0.0632697	0.134929	0.0478756	0.131081	0.0532635		B. pubescens
		SK-2383-MWL4Ca-229_S104_L002		0.74	-0.562228	tetraploid		0.0527081	0.0840728	0.0426867	0.0657895	0.160725	0.0448286	0.132038	0.0537026		B. pubescens
		SK-2383-MWL4Cb-204_S94_L002		0.74	-0.517326	tetraploid		0.0494408	0.0822985	0.0394138	0.0698033	0.160355	0.044813	0.130737	0.0497493		B. pubescens
		SK-2383-MWL4Cc-230_S102_L002		0.74	-0.558824	tetraploid		0.0492513	0.0852778	0.0426389	0.0684047	0.150642	0.0450711	0.130881	0.0513795		B. pubescens
		SK-2383-MWL4Na-203_S4_L001		0.74	-0.628638	tetraploid		0.0400224	0.0714172	0.0332321	0.0636683	0.218805	0.0467327	0.11839	0.0468126		B. pubescens
		SK-2383-MWL4Nb-066_S83_L002		0.74	-0.552276	tetraploid		0.042158	0.0785356	0.0376879	0.0685164	0.190674	0.0449326	0.12948	0.0501734		B. pubescens
		SK-2383-MWL4Nc-067_S46_L001		0.74	-0.635258	tetraploid		0.037684	0.0730796	0.0289114	0.0638493	0.221985	0.0455412	0.128538	0.0495843		B. pubescens
		SK-2383-MWL4Sa-097_S64_L001		0.74	-0.541523	tetraploid		0.0526743	0.0836592	0.0421247	0.0721505	0.139063	0.0431575	0.144891	0.0552564		B. pubescens
		SK-2383-MWL4Sc-055_S6_L001		0.74	-0.498341	tetraploid		0.0514972	0.0850589	0.0451082	0.0645832	0.14002	0.0442614	0.135017	0.0575013		B. pubescens
		SK-2383-MWL4Sd-263_S88_L002		0.74	-0.559145	tetraploid		0.04964	0.0850322	0.0427435	0.0642668	0.141266	0.0433498	0.141114	0.0567639		B. pubescens
		SK-2383-MWR4Ca-165_S99_L002		0.74	-0.457165	tetraploid		0.0483824	0.0838532	0.0396054	0.0666618	0.159945	0.0448281	0.135572	0.0531699		B. pubescens
		SK-2383-MWR4Cb-166_S36_L001		0.74	-0.420487	tetraploid		0.048096	0.0800619	0.0384474	0.0682772	0.165795	0.0452972	0.132798	0.0509685		B. pubescens
		SK-2383-MWR4Cc-167_S5_L001		0.74	-0.465999	tetraploid		0.0495605	0.0836842	0.0412881	0.0694291	0.151636	0.0454243	0.133245	0.0511116		B. pubescens
		SK-2383-MWR4Nb-160_S95_L002		0.74	-0.525784	tetraploid		0.0389678	0.0754815	0.0358444	0.0686398	0.192385	0.0458095	0.131628	0.0516844		B. pubescens
		SK-2383-MWR4Nc-161_S37_L001		0.74	-0.528325	tetraploid		0.0438418	0.0749529	0.0361582	0.0648588	0.193672	0.0430132	0.126177	0.0509981		B. pubescens
		SK-2383-MWR4Ne-288_S119_L002		0.74	-0.521977	tetraploid		0.0374169	0.0775787	0.0314938	0.0668882	0.199798	0.0458682	0.135221	0.0522248		B. pubescens
		SK-2383-MWR4Sa-171_S103_L002		0.74	-0.4933	tetraploid		0.0564205	0.0817764	0.0451512	0.0690243	0.141607	0.0427788	0.13968	0.0516014		B. pubescens
		SK-2383-MWR4Sb-172_S87_L002		0.74	-0.553281	tetraploid		0.0513455	0.0835636	0.0393455	0.0689455	0.144218	0.0442909	0.138545	0.0611636		B. pubescens
		SK-2383-MWR4Sc-173_S45_L001		0.74	-0.4539	tetraploid		0.0461639	0.0832547	0.0404297	0.0659069	0.14546	0.0451477	0.143573	0.0572694		B. pubescens
		SK-2383-HDL2Ca-025_S2_L001		0.49	0.236225	diploid		0.306831	0.149582	0.0894733	0.0711493	0.0500652	0.026911	0.0184773	0.0125738		2X B. pendula
		SK-2383-HDL2Cb-026_S33_L001		0.49	0.15219	diploid		0.309568	0.148443	0.0903179	0.0714576	0.0507276	0.0259329	0.0176408	0.0147955		2X B. pendula
		SK-2383-HDL2Cc-027_concatenated		0.49	0.153598	diploid		0.318915	0.148664	0.0879329	0.0694291	0.0487901	0.0276767	0.0168433	0.0125731		2X B. pendula
		SK-2383-HDL2Na-093_S47_L001		0.49	0.177871	diploid		0.310662	0.148737	0.0909527	0.0648977	0.0463555	0.0259751	0.0175032	0.012548		2X B. pendula
		SK-2383-HDL2Nb-029_S127_L002		0.49	0.132415	diploid		0.317049	0.146555	0.0877221	0.068571	0.0479591	0.0264546	0.015256	0.0135519		2X B. pendula
		SK-2383-HDL2Nc-030_concatenated		0.49	0.0720452	diploid		0.320636	0.145835	0.0893261	0.0702386	0.0474676	0.0256174	0.0168271	0.0126413		2X B. pendula
		SK-2383-HDL2Sa-013_S16_L001		0.49	0.129084	diploid		0.315596	0.148436	0.0909018	0.0684964	0.045931	0.0258462	0.0178443	0.0127231		2X B. pendula
		SK-2383-HDL2Sb-014_S62_L001		0.49	0.143794	diploid		0.314946	0.150105	0.0895474	0.0680464	0.0496054	0.0270575	0.0157835	0.0129651		2X B. pendula
		SK-2383-HDL2Sc-015_S11_L001		0.49	0.116295	diploid		0.315378	0.144343	0.091283	0.0668494	0.0498347	0.0268527	0.0162084	0.0125796		2X B. pendula
		SK-2383-HDR2Ca-122_concatenated		0.49	0.247968	diploid		0.314474	0.150221	0.0872665	0.071509	0.0471974	0.0258123	0.0170331	0.0120057		2X B. pendula
		SK-2383-HDR2Cb-123_S19_L001		0.49	0.188601	diploid		0.310898	0.151494	0.0883717	0.0694349	0.0490532	0.0269222	0.01772	0.0129287		2X B. pendula
		SK-2383-HDR2Cc-278_S41_L001		0.49	0.343427	diploid		0.316992	0.151345	0.0850719	0.0659786	0.0488758	0.0273498	0.0177663	0.0129746		2X B. pendula
		SK-2383-HDR2Na-244_S107_L002		0.49	0.202562	diploid		0.310529	0.149244	0.0876044	0.0675096	0.0493716	0.0267178	0.0170091	0.0122676		2X B. pendula
		SK-2383-HDR2Nb-149_S1_L001		0.49	0.236552	diploid		0.314806	0.15084	0.0858086	0.0712571	0.0471797	0.0263276	0.0171017	0.0118512		2X B. pendula
		SK-2383-HDR2Nc-243_S25_L001		0.49	0.405793	diploid		0.314206	0.149601	0.0865842	0.0689453	0.0488912	0.0267145	0.0179316	0.0133206		2X B. pendula
		SK-2383-HDR2Sa-116_S73_L002		0.49	0.280619	diploid		0.311087	0.154775	0.0883278	0.0685693	0.0482986	0.0239297	0.0178558	0.0132455		2X B. pendula
		SK-2383-HDR2Sb-117_S106_L002		0.49	0.218982	diploid		0.314655	0.150906	0.0876844	0.0691079	0.0493082	0.0253803	0.0175828	0.0116964		2X B. pendula
		SK-2383-HDR2Sd-154_S96_L002		0.49	0.194855	diploid		0.280652	0.147085	0.086731	0.0724828	0.05312	0.0280579	0.0214818	0.014102		2X B. pendula
		SK-2383-HWL2Ca-223_S89_L002		0.49	0.183178	diploid		0.314806	0.152048	0.0866948	0.0695747	0.045419	0.0254065	0.018449	0.0140713		2X B. pendula
		SK-2383-HWL2Cb-207_S61_L001		0.49	0.233155	diploid		0.3126	0.150783	0.0928206	0.0700352	0.0494084	0.026543	0.0148705	0.0136713		2X B. pendula
		SK-2383-HWL2Cc-208_S13_L001		0.49	0.29444	diploid		0.317115	0.147749	0.0885566	0.0700395	0.0463314	0.0249477	0.0171225	0.0123189		2X B. pendula
		SK-2383-HWL2Na-216_S60_L001		0.49	0.383945	diploid		0.309901	0.148286	0.0916984	0.0696877	0.0456969	0.0269612	0.0183549	0.0140899		2X B. pendula
		SK-2383-HWL2Nb-032_S20_L001		0.49	0.164533	diploid		0.323098	0.146156	0.0870129	0.0707283	0.0477194	0.0269789	0.0162035	0.0121526		2X B. pendula
		SK-2383-HWL2Nc-217_S82_L002		0.49	0.358671	diploid		0.309096	0.150605	0.0881845	0.0669271	0.0487493	0.0257643	0.0169759	0.0128446		2X B. pendula
		SK-2383-HWL2Sa-219_concatenated		0.49	0.221593	diploid		0.312631	0.145723	0.0896568	0.0670211	0.0476075	0.0268246	0.0185275	0.0145803		2X B. pendula
		SK-2383-HWL2Sb-232_S134_L002		0.49	0.229099	diploid		0.31264	0.149888	0.0919941	0.0682012	0.0478958	0.0256529	0.0184453	0.0138727		2X B. pendula
		SK-2383-HWL2Se-269_S74_L002		0.49	0.368458	diploid		0.310062	0.153453	0.0894266	0.0692117	0.0462914	0.0272037	0.0183362	0.0142782		2X B. pendula
		SK-2383-HWR2Ca-132_concatenated		0.49	0.431495	diploid		0.312888	0.149675	0.0869175	0.0692647	0.0471987	0.0264044	0.0181764	0.0131648		2X B. pendula
		SK-2383-HWR2Cb-237_S113_L002		0.49	0.358915	diploid		0.312751	0.152987	0.0881871	0.0695665	0.0497542	0.0262178	0.0157158	0.0139282		2X B. pendula
		SK-2383-HWR2Cc-261_S12_L001		0.49	0.34235	diploid		0.313283	0.149085	0.0880231	0.0689603	0.0475431	0.0265057	0.0181514	0.0135186		2X B. pendula
		SK-2383-HWR2Na-126_S23_L001		0.49	0.399554	diploid		0.311226	0.150854	0.0898531	0.069994	0.0469874	0.0274281	0.0161871	0.0122902		2X B. pendula
		SK-2383-HWR2Nb-127_S43_L001		0.49	0.429022	diploid		0.325102	0.149225	0.0848517	0.0683632	0.0469809	0.0267279	0.0171661	0.0135522		2X B. pendula
		SK-2383-HWR2Nd-RT12_S3_L001		0.49	0.341838	diploid		0.309232	0.150801	0.0903596	0.0695074	0.050544	0.027123	0.0166969	0.0139015		2X B. pendula
		SK-2383-HWR2Sa-138_concatenated		0.49	0.329515	diploid		0.310872	0.150869	0.0880503	0.0659629	0.0489668	0.0265798	0.0175202	0.0128781		2X B. pendula
		SK-2383-HWR2Sc-140_concatenated		0.49	0.369032	diploid		0.313515	0.147088	0.0870288	0.0695022	0.0497091	0.0263655	0.0177533	0.0119362		2X B. pendula
		SK-2383-HWR2Sd-239_S8_L001		0.49	0.411562	diploid		0.315336	0.152601	0.0890805	0.0679068	0.0501361	0.0267695	0.017922	0.0130823		2X B. pendula
		SK-2383-MDL2Ca-075_S53_L001		0.49	0.294082	diploid		0.312306	0.150747	0.0896857	0.0696173	0.0472153	0.027458	0.0175016	0.01299		2X B. pendula
		SK-2383-MDL2Cb-044_S32_L001		0.49	0.132533	diploid		0.316806	0.144708	0.0897616	0.0676512	0.0484283	0.028463	0.0171603	0.0131177		2X B. pendula
		SK-2383-MDL2Cc-045_S70_L001		0.49	0.216571	diploid		0.31245	0.149737	0.0885209	0.06854	0.0468874	0.0263493	0.0154434	0.0109059		2X B. pendula
		SK-2383-MDL2Na-073_S101_L002		0.49	0.145583	diploid		0.314627	0.148667	0.0851813	0.0702906	0.045793	0.0272196	0.0174526	0.0133696		2X B. pendula
		SK-2383-MDL2Nb-043_S69_L001		0.49	0.177053	diploid		0.309565	0.151918	0.0945408	0.0666879	0.0445647	0.025943	0.0171097	0.0129715		2X B. pendula
		SK-2383-MDL2Nc-074_S14_L001		0.49	0.22788	diploid		0.313004	0.15214	0.0883	0.0686506	0.0468814	0.027395	0.017448	0.0112515		2X B. pendula
		SK-2383-MDL2Sa-077_S21_L001		0.49	0.153022	diploid		0.321643	0.151953	0.0876408	0.0658305	0.0466565	0.0265239	0.0161381	0.0136614		2X B. pendula
		SK-2383-MDL2Sb-076_S126_L002		0.49	0.0921421	diploid		0.313057	0.150469	0.0873927	0.0699783	0.0491132	0.0254394	0.0196613	0.0116363		2X B. pendula
		SK-2383-MDL2Sc-200_S17_L001		0.49	0.255966	diploid		0.311464	0.147483	0.0878113	0.0679207	0.0459487	0.0274458	0.0173464	0.0118726		2X B. pendula
		SK-2383-MDR2Ca-257_S18_L001		0.49	0.292428	diploid		0.309901	0.152496	0.086811	0.0708919	0.0469389	0.0278956	0.0163654	0.0130923		2X B. pendula
		SK-2383-MDR2Cb-183_S81_L002		0.49	0.208723	diploid		0.313343	0.148406	0.0876946	0.0699778	0.0501112	0.0271312	0.0180133	0.0131208		2X B. pendula
		SK-2383-MDR2Cc-184_S29_L001		0.49	0.177664	diploid		0.310142	0.150443	0.0865166	0.0701231	0.0472194	0.026355	0.0149031	0.0101969		2X B. pendula
		SK-2383-MDR2Na-176_S31_L001		0.49	0.144569	diploid		0.313601	0.148428	0.0878145	0.0676101	0.0485849	0.0250786	0.017217	0.0118711		2X B. pendula
		SK-2383-MDR2Nb-177_S76_L002		0.49	0.183084	diploid		0.312295	0.154173	0.0877794	0.0679583	0.0456781	0.0279434	0.0191505	0.0134873		2X B. pendula
		SK-2383-MDR2Nc-178_S110_L002		0.49	0.234181	diploid		0.315583	0.150701	0.0847036	0.0678835	0.0497813	0.0263992	0.0169709	0.0125962		2X B. pendula
		SK-2383-MDR2Sa-188_S79_L002		0.49	0.278724	diploid		0.321306	0.151538	0.0886441	0.0640334	0.0467907	0.0268135	0.016635	0.0133688		2X B. pendula
		SK-2383-MDR2Sb-189_S9_L001		0.49	0.284322	diploid		0.309154	0.154464	0.0881351	0.0698115	0.0472477	0.026804	0.0182479	0.0124934		2X B. pendula
		SK-2383-MDR2Sc-190_S90_L002		0.49	0.224361	diploid		0.314392	0.147854	0.0897931	0.0653181	0.0466337	0.0245522	0.0181439	0.0115812		2X B. pendula
		SK-2383-MWL2Ca-068_S66_L001		0.49	0.187114	diploid		0.312359	0.150936	0.0920458	0.0696999	0.0472733	0.0261375	0.0159729	0.0133107		2X B. pendula
		SK-2383-MWL2Cb-062_concatenated		0.49	0.27269	diploid		0.311722	0.150307	0.089176	0.0683788	0.0467938	0.0261541	0.0163069	0.0127619		2X B. pendula
		SK-2383-MWL2Cc-069_S108_L002		0.49	0.186334	diploid		0.311999	0.146959	0.0877944	0.0686018	0.0476644	0.0271235	0.0158617	0.0122135		2X B. pendula
		SK-2383-MWL2Na-063_S105_L002		0.49	0.23425	diploid		0.305357	0.155357	0.0856366	0.0715062	0.0465062	0.0264752	0.0164596	0.0123447		2X B. pendula
		SK-2383-MWL2Nb-064_S34_L001		0.49	0.230927	diploid		0.315447	0.153469	0.0854734	0.0699885	0.0489843	0.0259103	0.0169414	0.013875		2X B. pendula
		SK-2383-MWL2Nc-065_S63_L001		0.49	0.296791	diploid		0.309147	0.149216	0.0889467	0.0653116	0.0437249	0.0273379	0.0189868	0.0128417		2X B. pendula
		SK-2383-MWL2Sa-050_S48_L001		0.49	0.275038	diploid		0.30859	0.148988	0.0918189	0.0646751	0.0497384	0.0272955	0.0188035	0.0138752		2X B. pendula
		SK-2383-MWL2Sb-051_S140_L002		0.49	0.120081	diploid		0.314144	0.148397	0.0887503	0.066123	0.0493324	0.0275846	0.0172703	0.0128728		2X B. pendula
		SK-2383-MWL2Sc-052_S109_L002		0.49	0.290418	diploid		0.31485	0.151316	0.0845081	0.0689223	0.0460526	0.0275689	0.019032	0.0133145		2X B. pendula
		SK-2383-MWR2Ca-162_S59_L001		0.49	0.28251	diploid		0.311663	0.153471	0.0898295	0.0691991	0.0488733	0.0253502	0.0165195	0.0125609		2X B. pendula
		SK-2383-MWR2Cb-163_S28_L001		0.49	0.429767	diploid		0.314238	0.149557	0.0896731	0.0679804	0.046135	0.0258173	0.0167278	0.0124504		2X B. pendula
		SK-2383-MWR2Cc-164_concatenated		0.49	0.365163	diploid		0.311934	0.152464	0.0874267	0.06557	0.0485112	0.0270353	0.0169066	0.0124134		2X B. pendula
		SK-2383-MWR2Na-156_S122_L002		0.49	0.32722	diploid		0.302436	0.158923	0.0854759	0.0695384	0.0482634	0.0284168	0.0175913	0.0126297		2X B. pendula
		SK-2383-MWR2Nb-157_S7_L001		0.49	0.35243	diploid		0.316444	0.15041	0.0850273	0.0666717	0.0464199	0.0238926	0.0174454	0.0134254		2X B. pendula
		SK-2383-MWR2Nc-158_concatenated		0.49	0.462389	diploid		0.314107	0.14912	0.0851256	0.067153	0.0444428	0.0270717	0.020003	0.0130095		2X B. pendula
		SK-2383-MWR2Sa-168_S78_L002		0.49	0.38722	diploid		0.317265	0.146713	0.089512	0.0652223	0.047155	0.0263888	0.0179174	0.0130445		2X B. pendula
		SK-2383-MWR2Sb-169_S68_L001		0.49	0.241407	diploid		0.31952	0.150611	0.0889521	0.0641962	0.0495887	0.027293	0.016914	0.0132236		2X B. pendula
		SK-2383-MWR2Sc-170_S52_L001		0.49	0.294096	diploid		0.314722	0.154233	0.082685	0.0672769	0.0475973	0.0260107	0.0188406	0.0143402		2X B. pendula
